# Plasmacytoid dendritic cells in the intestine preferentially produce interferon lambda at homeostasis contributing to tonic localized innate immune responses

**DOI:** 10.1101/2025.08.25.672167

**Authors:** David A. Constant, Jacob A. Van Winkle, Philip A. Norwood, Gargi Mishra, Kimberly A. Meyer, Margaret E. Laney, Shelby R. Madden, Alec Griffith, Patrick Fernandes Rodrigues, Ram Savan, Timothy J. Nice

## Abstract

The healthy intestine maintains homeostasis in part via immune responses to microbiota, which includes basal production of interferon cytokines. Previous work showed that Type III Interferon (IFN-λ) stimulates localized pockets of interferon-stimulated genes (ISGs) in the adult mouse intestinal epithelium at homeostasis that provide preemptive protection from viral pathogens. Here, we demonstrate that a major source of homeostatic IFN-λ production in the intestine is a population of epithelium-associated plasmacytoid dendritic cells (pDC). Depletion of bacterial microbiota in the intestine also reduces pDC abundance, and pDC depletion or bone marrow reconstitution with IFN-λ-deficient pDC results in reduced expression of homeostatic ISGs in the intestinal epithelium. Notably, intestinal pDC preferentially produce IFN-λ over Type I IFNs whereas splenic pDC produce more Type I IFNs. Comparison of intestinal and splenic pDC reveal tissue-specific changes in gene expression and genomic accessibility, including evidence of responses to transforming growth factor beta (TGF-β) in the intestine. Isolated gut pDC produce more IFN-λ than splenic pDC upon stimulation, and pre-treatment of a human pDC cell line with TGF-β results in enhanced production of IFN-λ upon stimulation. This study demonstrates that pDC are an important source of homeostatic IFN-λ in the intestine and defines the role of barrier cytokine TGF-β in regulating IFN types produced by pDC upon stimulation. Reprogramming of recruited pDC by tissue cytokines may have important implications for balancing effective antimicrobial responses with damaging inflammation at barrier tissues.

**One sentence summary:** This study demonstrates that pDC are an important source of homeostatic IFN-λ in the intestine and defines the role of barrier cytokine TGF-β in regulating IFN types produced by pDC upon stimulation.
