## Supplementary Table 1 for "Plasmacytoid dendritic cells in the intestine preferentially produce interferon lambda at homeostasis contributing to tonic localized innate immune responses"

### Sheet: A. scRNAseq antibodies
Supplementary Table 1A. List of oligonucleotide-tagged antibodies used for single-cell RNAseq.
Antibody-Derived Tags (ADT)
Antibody	Clone	Sequence Tag	Biolegend cat#	RRID
TotalSeq™-A0568 anti-mouse/rat XCR1	ZET	TCCATTACCCACGTT	148227	AB_2783120
CD11b	M1/70	TGAAGGCTCATTTGT	101265	AB_2734152
CD45R/B220	RA3-6B2	CCTACACCTCATAAT	103263	AB_2734158
CD80	16-10A1	GACCCGGTGTCATTT	104745	AB_2813935
CD8a	53-6.7	TACCCGTAATAGCGT	100773	AB_2734151
Ly-6C	HK1.4	AAGTCGTGAGGCATG	128047	AB_2749961
Ly-6G	1A8	ACATTGACGCAACTA	127655	AB_2749962
CD19	6D5	ATCAGCCATGTCAGT	115559	AB_2749981
CD135	A2F10	GTAGCAAGATTCAAG	135316	AB_2749983
CD115	AFS98	TTCCGTTGTTGTGAG	135533	AB_2734198
CD11c	N418	GTTATGGACGCTTGC	117355	AB_2750352
I-A/I-E	M5/114.15.2	GGTCACCAGTATGAT	107653	AB_2750505
CD86	GL-1	CTGGATTTGTGTATC	105047	AB_2750348
CD103	mAb 2E7	TTCATTAGCCCGCTG	121437	AB_2750349
CD24	M1/69	TATATCTTTGCCGCA	101841	AB_2750380
CD172a (SIRPα)	P84	GATTCCCTTGTAGCA	144033	AB_2800670
CX3CR1	SA011F11	CACTCTCAGTCCTAT	149041	AB_2783121
CD317	927	TGTGGTAGCCCTTGT	127027	AB_2800623
CD40	mAb 3/23	ATTTGTATGCTGGAG	124633	AB_2813997
TCR Vα2	B20.1	TTGACCCGCTACGAA	127831	AB_2892283
CD205	NLDC-145	CATATTGGCCGTAGT	138221	AB_2832498
Hashtag Oligonucleotides (HTO)
Antibody	Clone	Sequence Tag	Biolegend cat#	RRID
TotalSeq-A0308 anti-mouse Hashtag 1	M1/42 ; 30-F11	ACCCACCAGTAAGAC	155801	AB_2750032
TotalSeq-A0308 anti-mouse Hashtag 2	M1/42 ; 30-F11	GGTCGAGAGCATTCA	155803	AB_2750033
TotalSeq-A0308 anti-mouse Hashtag 3	M1/42 ; 30-F11	CTTGCCGCATGTCAT	155805	AB_2750034
TotalSeq-A0308 anti-mouse Hashtag 4	M1/42 ; 30-F11	AAAGCATTCTTCACG	155807	AB_2750035
TotalSeq-A0308 anti-mouse Hashtag 5	M1/42 ; 30-F11	CTTTGTCTTTGTGAG	155809	AB_2750036
TotalSeq-A0308 anti-mouse Hashtag 6	M1/42 ; 30-F11	TATGCTGCCACGGTA	155811	AB_2750037
TotalSeq-A0308 anti-mouse Hashtag 7	M1/42 ; 30-F11	GAGTCTGCCAGTATC	155813	AB_2750039
TotalSeq-A0308 anti-mouse Hashtag 8	M1/42 ; 30-F11	TATAGAACGCCAGGC	155815	AB_2750040

### Sheet: B. Integration prefilters
Supplementary Table 1B. Prefiltering parameters applied to each dataset prior to integrated analysis.
Dataset	ID	Prefilter 1	Prefilter 2	Prefilter 3
Gut	GSE304885	subset = nFeature_RNA > 1500 & nFeature_RNA < 4000 & percent.mt < 5	NA	pDC cluster (Siglech expressing)
BM 1	GSE114313	subset = nFeature_RNA > 1500 & nCount_RNA < 8000 & percent.mt < 10	Samples 4-6 (bone marrow)	NA
Spleen 1	GSE114313	subset = nFeature_RNA > 1500 & nCount_RNA < 8000 & percent.mt < 10	Samples 1-3 (spleen)	NA
Spleen 2	GSE196720	subset = nFeature_RNA > 500 & nFeature_RNA < 4000 & percent.mt < 7	Plates 10, 12, 13, and 14 (Uninfected)	pDC and pDC-like clusters (Siglech)

### Sheet: C. HALLMARK pathways
Supplementary Table 1C. HALLMARK pathway geneset enrichment results.
pathway	pval	padj	log2err	ES	NES	size
HALLMARK_ADIPOGENESIS	0.0943449	0.224631	0.0452678	-0.251513	-1.18089	154
HALLMARK_ALLOGRAFT_REJECTION	0.0374488	0.120888	0.0680462	-0.277969	-1.28549	136
HALLMARK_ANDROGEN_RESPONSE	0.0159797	0.0614605	0.0398689	0.441559	1.50438	72
HALLMARK_ANGIOGENESIS	0.646576	0.737517	0.00525549	0.352169	0.866815	14
HALLMARK_APICAL_JUNCTION	0.00550263	0.0305702	0.0667837	0.436796	1.5544	99
HALLMARK_APICAL_SURFACE	0.584936	0.713337	0.00559541	0.34998	0.91455	18
HALLMARK_APOPTOSIS	0.168121	0.329438	0.0110665	0.327651	1.19187	118
HALLMARK_BILE_ACID_METABOLISM	0.323104	0.489551	0.00773821	0.326122	1.09392	65
HALLMARK_CHOLESTEROL_HOMEOSTASIS	0.0683151	0.179777	0.0191978	0.416214	1.36639	57
HALLMARK_COAGULATION	0.722254	0.79584	0.00401529	0.259139	0.846144	55
HALLMARK_COMPLEMENT	0.791709	0.842244	0.00310298	0.228578	0.830765	117
HALLMARK_DNA_REPAIR	0.171308	0.329438	0.0316977	-0.243764	-1.12769	137
HALLMARK_E2F_TARGETS	0.997735	0.997735	0.0014938	0.159036	0.601882	172
HALLMARK_EPITHELIAL_MESENCHYMAL_TRANSITION	0.640551	0.737517	0.00450198	0.270551	0.898574	61
HALLMARK_ESTROGEN_RESPONSE_EARLY	0.00128038	0.00914557	0.139071	0.463762	1.64813	98
HALLMARK_ESTROGEN_RESPONSE_LATE	0.103981	0.23632	0.0146846	0.355438	1.26677	100
HALLMARK_FATTY_ACID_METABOLISM	0.0107755	0.0538777	0.119107	-0.315471	-1.42674	117
HALLMARK_G2M_CHECKPOINT	0.0386841	0.120888	0.0240679	0.354982	1.33321	159
HALLMARK_GLYCOLYSIS	0.284263	0.444161	0.0236713	-0.233148	-1.07036	129
HALLMARK_HEDGEHOG_SIGNALING	0.0134895	0.0562062	0.0472027	0.617128	1.6331	19
HALLMARK_HEME_METABOLISM	0.268419	0.444161	0.00821252	0.302145	1.11491	134
HALLMARK_HYPOXIA	0.244002	0.435717	0.00877875	0.308994	1.13245	126
HALLMARK_IL2_STAT5_SIGNALING	0.732173	0.79584	0.00339739	0.235833	0.870225	134
HALLMARK_IL6_JAK_STAT3_SIGNALING	0.376401	0.530968	0.0069708	0.316375	1.05878	64
HALLMARK_INFLAMMATORY_RESPONSE	0.518348	0.676613	0.00516755	0.2744	0.97649	99
HALLMARK_INTERFERON_ALPHA_RESPONSE	7.24092e-06	0.000181023	0.610527	-0.48657	-2.0702	82
HALLMARK_INTERFERON_GAMMA_RESPONSE	3.1902e-05	0.000398775	0.557332	-0.364676	-1.71997	158
HALLMARK_KRAS_SIGNALING_DN	0.277288	0.444161	0.00875991	0.353051	1.13417	50
HALLMARK_KRAS_SIGNALING_UP	0.26388	0.444161	0.00847305	0.313587	1.12471	105
HALLMARK_MITOTIC_SPINDLE	1.49207e-05	0.000248679	0.593325	0.472374	1.77661	161
HALLMARK_MTORC1_SIGNALING	0.473803	0.640274	0.00523538	0.263874	1.00324	180
HALLMARK_MYC_TARGETS_V1	0.00417896	0.0261185	0.249209	-0.286756	-1.38904	195
HALLMARK_MYC_TARGETS_V2	0.649015	0.737517	0.0111843	-0.230531	-0.907571	55
HALLMARK_MYOGENESIS	0.227582	0.421449	0.00953912	0.336718	1.16024	78
HALLMARK_NOTCH_SIGNALING	0.047206	0.138841	0.0244766	0.519848	1.47385	26
HALLMARK_OXIDATIVE_PHOSPHORYLATION	2.95629e-12	1.47815e-10	0.898671	-0.47546	-2.29858	191
HALLMARK_P53_PATHWAY	0.584889	0.713337	0.00435561	0.253235	0.94933	156
HALLMARK_PANCREAS_BETA_CELLS	0.354341	0.52109	0.0119946	-0.429252	-1.08785	10
HALLMARK_PEROXISOME	0.89171	0.928865	0.00277877	0.215313	0.74191	78
HALLMARK_PI3K_AKT_MTOR_SIGNALING	0.0799827	0.199957	0.0170965	0.373826	1.30973	88
HALLMARK_PROTEIN_SECRETION	0.527758	0.676613	0.00517732	0.278053	0.969991	85
HALLMARK_REACTIVE_OXYGEN_SPECIES_PATHWAY	0.0530337	0.147316	0.0394687	-0.38078	-1.40653	41
HALLMARK_SPERMATOGENESIS	0.987632	0.997735	0.00248952	0.174804	0.570772	55
HALLMARK_TGF_BETA_SIGNALING	0.00110474	0.00914557	0.158769	0.575064	1.78324	41
HALLMARK_TNFA_SIGNALING_VIA_NFKB	0.13558	0.294739	0.012328	0.32446	1.20941	147
HALLMARK_UNFOLDED_PROTEIN_RESPONSE	0.382297	0.530968	0.0066041	0.295672	1.05219	99
HALLMARK_UV_RESPONSE_DN	0.000686664	0.00686664	0.191877	0.486867	1.70328	87
HALLMARK_UV_RESPONSE_UP	0.150969	0.31452	0.0305069	-0.258182	-1.15548	109
HALLMARK_WNT_BETA_CATENIN_SIGNALING	0.0191463	0.0683797	0.0387311	0.553632	1.58243	27
HALLMARK_XENOBIOTIC_METABOLISM	0.0119399	0.0542722	0.109433	-0.318131	-1.42147	108

### Sheet: D. Fluorescent antibodies
Supplementary Table 1D. Fluorescent antibodies used in flow cytometry experiments.
Antibody target	Clone	Fig. 1 C-D	Fig. 1 E-I	Fig. 2 A-B	Fig. S2 CD45.1 vs CD45.2	Fig. S2 pDC	Fig. 3 A-B	Fig. 5
CD3e	145-2C11	FITC	FITC	FITC	FITC	FITC	FITC	FITC
CD11b	M1/70	BV421	BV421	BV421	BV421	BV421	BV421	BV421
Live/Dead	NA	ZombieAqua	ZombieAqua	ZombieAqua	ZombieAqua	ZombieAqua	ZombieAqua
Live/Dead	NA							DAPI
CD11c	N418	PE	PE	PE	PE/Cy7	PE	PE	PE/Cy7
I-A/I-E	M5/114.15.2			PE/Cy7		PE/Cy7	PE/Cy7
CD45	30-F11	APC	APC	APC		APC	APC	APC/Cy7
CD45	I3/2.3				PE
CD45.2	104				APC/Cy7	APC/Cy7
CD45.1	A20				APC
Ly6C	HK1.4			BV711	BV711	BV711	BV711	PE
CD103	2E7		PE
CX3CR1	SA011F11		PE-dazzle
CD16/32 (FC block)	93	Unconjugated	Unconjugated	Unconjugated	Unconjugated	Unconjugated	Unconjugated	Unconjugated
SiglecH	551							APC

### Sheet: E. ATACseq metrics
Supplementary Table 1E. Quality assessmenet metrics from ATACseq data processing.
Sample	Input Cell #	TSS enrichment	% mitochondrial	Called peaks	Merged peaks	FRiP	Merged FRiP
Gut 1	30367	2.255	2.558	81381	121480	0.270574	0.322252
Gut 2	20186	2.478	2.777	70993		0.242675
Gut 3	23304	3.225	3.743	71474		0.242926
Gut 4	22993	2.859	4.045	76087		0.291377
Spleen 1	25520	1.784	1.862	70589	117641	0.227111	0.337497
Spleen 2	30382	1.941	3.325	67740		0.322953
Spleen 3	25183	2.27	3	74623		0.267399
Spleen 4	33456	1.823	2.744	77353		0.278934
